# *In vitro* endoderm emergence and self-organisation in the absence of extraembryonic tissues and embryonic architecture

**DOI:** 10.1101/2020.06.07.138883

**Authors:** Stefano Vianello, Matthias P. Lutolf

## Abstract

The endoderm is the cell lineage which gives rise in the embryo to the organs of the respiratory and gastrointestinal system. Uniquely, endodermal tissue does not just derive from descendants of the embryo proper (the epiblast) but instead arises from their gradual incorporation into an extraembryonic substrate (the visceral endoderm). Given the configuration of the early embryo, such a paradigm requires epiblast endodermal progenitors to negotiate embryonic compartments with very diverse epithelial character, a developmental contingency reflected by the fact that key early endodermal markers such as *Foxa2* and *Sox17* have been consistently found to be embedded within gene programmes involved in epithelialisation.

To explore the underlying cell biology of embryonic endoderm precursors, and to explore the relationship between endoderm development, epithelial identity, and extraembryonic mixing, we leveraged Gastruloids, *in vitro* models of early development. These self-organising three-dimensional aggregates of mouse embryonic stem cells do not possess an extraembryonic component, nor do they appear to display typical tissue architecture. Yet, they generate cells expressing endodermal markers. By tracking these cells throughout *in vitro* development, we highlight a persistent and uninterrupted pairing between epithelial and endodermal identity, with FoxA2+/Sox17+ endoderm progenitors never transitioning through mesenchymal intermediates and never leaving the epithelial compartment in which they arise. We also document the dramatic morphogenesis of these progenitors into a macroscopic epithelial primordium extending along the entire anterior-posterior axis of the Gastruloid. Finally, we find that this primordium correctly patterns into broad domains of gene expression, and matures cells with anterior foregut, midgut, and hindgut identities within 7 days of culture. We thus postulate that Gastruloids may serve as a potential source of endodermal types difficult to obtain through classical 2D differentiation protocols.
