## Supplementary Table (Primary Antibodies) for "*In vitro* endoderm emergence and self-organisation in the absence of extraembryonic tissues and embryonic architecture"

Target Antigen	Host species	Clonality	Supplier	CAT#	RRID	Concentration used
FoxA2	Rabbit	monoclonal (EPR4466)	Abcam	ab108422	AB_11157157	1:500 (4ug/mL)
TBra	Rabbit	monoclonal (EPR18113)	Abcam	ab209665	AB_2750925	1:500 (0.8ug/mL)
TBra	Goat	polyclonal	R&D Systems/Bio-techne	AF2085	AB_2200235	1:250 (0.8ug/mL)
Sox17	Goat	polyclonal	R&D Systems/Bio-techne	AF1924	AB_355060	1:250 (0.8ug/mL)
Cdh1	Rat	monoclonal (DECMA-1)	Abcam	ab11512	AB_298118	1:500 (2ug/mL)
Cdh1	Rabbit	monoclonal (24E10)	Cell Signaling Technology (CST)	3195	AB_2291471	1:500 (0.1ug/mL)
Sox2	Rabbit	polyclonal	Abcam	ab97959	AB_2341193	1:500 (2ug/mL)
Sox2	Rat	monoclonal (Btjce)	eBioscience/Thermo Fisher Scientific	14-9811-82	AB_11219471	1:500 (1ug/mL)
Dppa4	Goat	polyclonal	R&D Systems/Bio-techne	AF3730	AB_2094166	1:250 (0.8ug/mL)
Snai1	Goat	polyclonal	R&D Systems/Bio-techne	AF3639	AB_2191738	1:250 (0.8ug/mL)
FoxC1	Rabbit	monoclonal (EPR20678)	Abcam	ab223850	AB_2848202	1:500 (1ug/mL)
GM130	Mouse	monoclonal (Clone 35)	BD Transduction Laboratories	610822	AB_398141	1:500 (0.5ug/mL)
Lama1	Rabbit	polyclonal	Sigma Aldrich	L9393	AB_477163	1:500 (1ug/mL)
Cdx2	Rabbit	monoclonal (EPR2764Y)	Thermo Fisher Scientific	MA5-14494	AB_11004783	1:250 (concentration not provided by supplier)
EpCAM	Rat	monoclonal (G8.8)	eBioscience/Thermo Fisher Scientific	17-5791-82	AB_1659714	1:250 (0.8ug/mL)
