## Supplementary material for "*In vitro* endoderm emergence and self-organisation in the absence of extraembryonic tissues and embryonic architecture": Sequence of Pax9 HCR probes

ctcactcccaatctctataaTAATTGGTGCAGGCCGGTGAGTGAC	Pax9 B5 Odd_01
AGGTGGGCCCGCGAGCAATCTGCGTaactaccctacaaatccaat	Pax9 B5 Even_01
ctcactcccaatctctataaTCACAAGGTCGGATGCCCAGTTGGG	Pax9 B5 Odd_02
TGCGAGACCCGTAGCTGGCGGCTGAaactaccctacaaatccaat	Pax9 B5 Even_02
ctcactcccaatctctataaACGGAGTGAGAGGAGGGCCAGGTGC	Pax9 B5 Odd_03
ATGGAGCGGATGCCCAGAATGTCCGaactaccctacaaatccaat	Pax9 B5 Even_03
ctcactcccaatctctataaCCTGGCTGCCTGCATTCCCTTGAAA	Pax9 B5 Odd_04
AGAAGCGGTCACAGAATGGCTGCCTaactaccctacaaatccaat	Pax9 B5 Even_04
ctcactcccaatctctataaCAACACAAATGCCTCATTCCACCTT	Pax9 B5 Odd_05
CTTCTCTGTGTTAAAACAGTGTGCGaactaccctacaaatccaat	Pax9 B5 Even_05
ctcactcccaatctctataaGAATACACACGACCTGGGGCAAGTC	Pax9 B5 Odd_06
CCTTCATGAGATGCTGAAGCCTCTAaactaccctacaaatccaat	Pax9 B5 Even_06
ctcactcccaatctctataaGAAACATGCTTCAGTACGCACTGTA	Pax9 B5 Odd_07
GATGCCAACACCAATTGACCTACTCaactaccctacaaatccaat	Pax9 B5 Even_07
ctcactcccaatctctataaAGCCATGACTACACAGAGAAAGCCT	Pax9 B5 Odd_08
CCTTGTCTACAGAGTGAGTTTCAGGaactaccctacaaatccaat	Pax9 B5 Even_08
ctcactcccaatctctataaGTCCCCACCAAAATATTGGATTGGA	Pax9 B5 Odd_09
GCCTTCAGTCAGATTCTCTGGATAGaactaccctacaaatccaat	Pax9 B5 Even_09
ctcactcccaatctctataaCTGGAGGAGGCTGGTGTTAACAGTA	Pax9 B5 Odd_10
TGTTCCCCTCTGAGGAGGAGCTAGTaactaccctacaaatccaat	Pax9 B5 Even_10
